# Comparative Analysis of Relative Ligand Binding Free Energy Simulation Methods: Amber-TI, GROMACS-NETI, OpenMM-FEP, and BLaDE-MSLD

**DOI:** 10.64898/2026.04.22.720125

**Authors:** Hajin Lee, Injung Kim, Sungjun Kim, Minsik Bae, Bomi Jeong, Seonghoon Kim, Sunhwan Jo, Jumin Lee, Wonpil Im

## Abstract

Structure-based drug design has become increasingly important in the pharmaceutical industry for accelerating the discovery of effective drug candidates. In particular, ligand binding free energy serves as a critical metric for predicting drug efficacy during the key stages of hit discovery and lead optimization. Continuous progresses have been made in the prediction of ligand binding free energies, but direct comparisons of different methods using the same force field remain challenging due to their unique implementations into different simulation engines. In this study, we present a direct comparison of four popular methodologies (Amber-TI, GROMACS-NETI, OpenMM-FEP, and BLaDE-MSLD) for calculating relative binding free energies (ΔΔG_bind_) with the same Amber protein and ligand force fields using *MolCube Alchemical Free Energy Simulator* (*MolCube-AFES*), which provides an input generation workflow to support ΔΔG_bind_ calculations of all four methods. We used 80 alchemical transformations (among the JACS benchmark set by *Wang et al.*) and two additional applications to compare the predicted ΔΔG_bind_ from the four methods against experimental measurements. All four methods reproduced experimentally observed trends with most transformations within ±2 kcal/mol from experiments and show broadly comparable accuracy with no statistically significant performance differences across the benchmark dataset. These results demonstrate that *MolCube-AFES* enables controlled, cross platform benchmarking and show that all four different alchemical free energy methods deliver statistically equivalent accuracy, with method selection guided by workflow requirements such as throughput, portability, and perturbation network design rather than expected differences in performances.
