## Supporting Raw Data for "Comparative Analysis of Relative Ligand Binding Free Energy Simulation Methods: Amber-TI, GROMACS-NETI, OpenMM-FEP, and BLaDE-MSLD"

### Sheet: Benchmark
Protein	RCSB ID	Ligand 1	Ligand 2	Morphs	Index	Amber-TI					GROMACS-NETI					OpenMM-FEP					BLaDE-MSLD					Wang et el.					EXP.
						ΔΔG	MUE	RMSE	R^2	Pearson R	ΔΔG	MUE	RMSE	R^2	Pearson R	ΔΔG	MUE	RMSE	R^2	Pearson R	ΔΔG	MUE	RMSE	R^2	Pearson R	ΔΔG	MUE	RMSE	R^2	Pearson R
BACE	4DJW	CAT-4k	CAT-4o	CAT-4k-CAT-4o	2025-01-03	-1.04	0.49	0.2401			-1.7	0.17	0.0289			-0.47	1.06	1.1236			-1.1275	0.4025	0.162006			-1.21	0.32	0.1024			-1.53
		CAT-13o	CAT-17h	CAT-13o-CAT-17h	2025-10-13	-1.94	0.15	0.0225			-2.26	0.47	0.2209			-0.88	0.91	0.8281			-1.87	0.08	0.0064			-1.98	0.19	0.0361			-1.79
		CAT-17b	CAT-17e	CAT-17b-CAT-17e	2025-11-12	-2.82	2.82	7.9524			-0.23	0.23	0.0529			0.02	0.02	0.0004			0.4475	0.4475	0.200256			0.38	0.38	0.1444			0
		CAT-24	CAT-17i	CAT-24-CAT-17i	15-14	1.04	0.84	0.7056			1.09	0.79	0.6241			0.37	1.51	2.2801			2.225	0.345	0.119025			2.89	1.01	1.0201			1.88
		CAT-4m	CAT-4p	CAT-4m-CAT-4p	2025-02-04	-0.49	0.44	0.1936			-0.65	0.28	0.0784			-0.5	0.43	0.1849			-0.6175	0.3125	0.0976562			-1.1	0.17	0.0289			-0.93
		CAT-4m	CAT-13j	CAT-4m-CAT-13j	2025-02-09	-1.08	1.5	2.25			-2.28	2.7	7.29			-0.55	0.97	0.9409			0.3525	0.0675	0.00455625			-0.01	0.43	0.1849			0.42
		CAT-13d	CAT-13b	CAT-13d-CAT-13b	2025-06-05	1.18	0.17	0.0289			0.79	0.56	0.3136			0.78	0.57	0.3249			0.6125	0.7375	0.543906			2.12	0.77	0.5929			1.35
		CAT-13d	CAT-13h	CAT-13d-CAT-13h	2025-06-08	-0.2	1.04	1.0816			-0.17	1.01	1.0201			0.1	0.74	0.5476			0.7	0.14	0.0196			1.46	0.62	0.3844			0.84
		CAT-13g	CAT-17i	CAT-13g-CAT-17i	2025-07-14	-1.21	0.83	0.6889			-1.77	1.39	1.9321			1.74	2.12	4.4944			1.7975	2.1775	4.74151			0.84	1.22	1.4884			-0.38
		CAT-13j	CAT-4o	CAT-13j-CAT-4o	2025-09-03	-1.17	0.52	0.2704			0.36	1.01	1.0201			0.84	1.49	2.2201			0.6975	1.3475	1.81576			0.29	0.94	0.8836			-0.65
							0.88	1.15905	0.459247	0.677678		0.861	1.12166	0.452248	0.672494		0.982	1.13776	0.139377	0.373333		0.60575	0.878104	0.601089	0.775299		0.605	0.697574	0.888072	0.942376
Tyk2	4GIH	jmc_23	ejm_46	jmc_23-ejm_46	2025-01-10	0.43	0.04	0.0016			0.9	0.51	0.2601			0.57	0.18	0.0324			-0.0425	0.4325	0.187056			0.6	0.21	0.0441			0.39
		jmc_23	ejm_55	jmc_23-ejm_55	2025-01-16	0.06	2.43	5.9049			0.27	2.22	4.9284			-0.09	2.58	6.6564			0.2575	2.2325	4.98406			0.83	1.66	2.7556			2.49
		jmc_23	jmc_30	jmc_23-jmc_30	2025-01-04	-0.02	0.78	0.6084			0.33	0.43	0.1849			0.38	0.38	0.1444			-0.555	1.315	1.72923			0.54	0.22	0.0484			0.76
		ejm_47	ejm_31	ejm_47-ejm_31	2025-11-05	0.31	0.15	0.0225			-1.67	1.83	3.3489			-0.12	0.28	0.0784			0.3825	0.2225	0.0495063			-0.87	1.03	1.0609			0.16
		ejm_49	ejm_31	ejm_49-ejm_31	13-5	-1.19	0.6	0.36			-1.26	0.53	0.2809			-1.05	0.74	0.5476			-0.815	0.975	0.950625			-0.95	0.84	0.7056			-1.79
		ejm_55	ejm_54	ejm_55-ejm_54	16-15	-0.17	1.15	1.3225			0.04	1.36	1.8496			0.54	1.86	3.4596			-0.6275	0.6925	0.479556			-0.1	1.22	1.4884			-1.32
		ejm_31	ejm_48	ejm_31-ejm_48	2025-05-12	-0.16	0.7	0.49			0.32	0.22	0.0484			0.1	0.44	0.1936			-0.5225	1.0625	1.12891			1.03	0.49	0.2401			0.54
		ejm_31	ejm_45	ejm_31-ejm_45	2025-05-09	0.12	0.14	0.0196			0.43	0.45	0.2025			0.89	0.91	0.8281			-0.4925	0.4725	0.223256			0.01	0.03	0.0009			-0.02
		ejm_43	ejm_55	ejm_43-ejm_55	2025-07-16	-1.95	1	1			-1.89	0.94	0.8836			-2.03	1.08	1.1664			-1.365	0.415	0.172225			-2.48	1.53	2.3409			-0.95
		ejm_44	ejm_42	ejm_44-ejm_42	2025-08-06	-3.48	1.12	1.2544			-2.34	0.02	0.0004			-2.41	0.05	0.0025			-3.4025	1.0425	1.08681			-2.27	0.09	0.0081			-2.36
							0.811	1.04804	0.509596	0.71386		0.851	1.09488	0.415921	0.644919		0.85	1.14496	0.335175	0.578943		0.88625	1.04839	0.539069	0.734213		0.732	0.932363	0.554102	0.744381
CDK2	1H1Q	22	1h1r	22-1h1r	2025-10-02	-0.68	0.87	0.7569			-0.3	0.49	0.2401			-0.45	0.64	0.4096			-0.285	0.475	0.225625			0.3	0.11	0.0121			0.19
		26	1oi9	26-1oi9	2025-11-04	-0.81	0.5	0.25			-0.98	0.33	0.1089			-0.8	0.51	0.2601			-0.32	0.99	0.9801			-0.25	1.06	1.1236			-1.31
		30	26	30-26	14-11	0.13	1.25	1.5625			-0.55	1.93	3.7249			0.38	1	1			1.475	0.095	0.009025			-0.15	1.53	2.3409			1.38
		31	32	31-32	15-16	-0.14	0.07	0.0049			0.43	0.64	0.4096			0.75	0.96	0.9216			-0.365	0.155	0.024025			0.01	0.22	0.0484			-0.21
		1h1r	1oi9	1h1r-1oi9	2025-02-04	-1.65	0.42	0.1764			-1.71	0.36	0.1296			-1	1.07	1.1449			-0.205	1.865	3.47823			0.32	2.39	5.7121			-2.07
		1h1s	26	1h1s-26	2025-03-11	0.01	2.81	7.8961			0.67	2.15	4.6225			0.37	2.45	6.0025			1.8075	1.0125	1.02516			1.2	1.62	2.6244			2.82
		1oi9	20	1oi9-20	2025-04-08	1.06	0.04	0.0016			0.9	0.12	0.0144			0.9	0.12	0.0144			-1.9375	2.9575	8.74681			0.02	1	1			1.02
		1oiy	1h1q	1oiy-1h1q	2025-06-01	1.1	0.51	0.2601			1.72	0.11	0.0121			1.42	0.19	0.0361			0.7375	0.8725	0.761256			0.54	1.07	1.1449			1.61
		17	1h1q	17-1h1q	2025-07-01	0.18	1.32	1.7424			0.14	1.28	1.6384			0.13	1.27	1.6129			-0.775	0.365	0.133225			0.78	1.92	3.6864			-1.14
		20	1h1q	20-1h1q	2025-08-01	0.43	0.11	0.0121			0.65	0.11	0.0121			0.7	0.16	0.0256			1.38	0.84	0.7056			0.61	0.07	0.0049			0.54
							0.79	1.1253	0.43855	0.662231		0.752	1.04463	0.481831	0.69414		0.837	1.069	0.467406	0.683671		0.96275	1.26843	0.280724	0.529834		1.099	1.33033	0.137036	0.370183
MCL1	4HW3	35	33	35-33	2025-11-09	0.87	1.07	1.1449			0.58	1.36	1.8496			0.61	1.33	1.7689			0.6825	1.2575	1.58131			0.7	1.24	1.5376			1.94
		38	35	38-35	14-11	-0.64	1.15	1.3225			-3.03	1.24	1.5376			-2.16	0.37	0.1369			0.4675	2.2575	5.09631			0.53	2.32	5.3824			-1.79
		42	51	42-51	18-27	-0.48	0.93	0.8649			0.21	0.24	0.0576			-0.09	0.54	0.2916			-0.75	1.2	1.44			0.97	0.52	0.2704			0.45
		43	47	43-47	19-23	0.95	0.31	0.0961			0.75	0.51	0.2601			0.95	0.31	0.0961			0.305	0.955	0.912025			1.68	0.42	0.1764			1.26
		26	57	26-57	2-32	1.04	1.84	3.3856			0.95	1.75	3.0625			1.17	1.97	3.8809			0.035	0.835	0.697225			-0.3	0.5	0.25			-0.8
		62	45	62-45	36-21	0.29	1.29	1.6641			-0.27	0.73	0.5329			1.71	2.71	7.3441			1.77	2.77	7.6729			-1.67	0.67	0.4489			-1
		28	35	28-35	2025-04-11	-2.21	0.02	0.0004			-1.04	1.15	1.3225			-2.41	0.22	0.0484			-1.8325	0.3575	0.127806			-1.03	1.16	1.3456			-2.19
		67	35	67-35	41-11	3.75	4.98	24.8004			3.03	4.26	18.1476			3.71	4.94	24.4036			2.955	4.185	17.5142			2.43	3.66	13.3956			-1.23
		67	53	67-53	41-29	-0.91	1.47	2.1609			-0.74	1.64	2.6896			-0.95	1.43	2.0449			-0.4075	1.9725	3.89076			-1.56	0.82	0.6724			-2.38
		67	27	67-27	41-3	5.63	4.17	17.3889			4.96	3.5	12.25			6.08	4.62	21.3444			5.595	4.135	17.0982			3.28	1.82	3.3124			1.46
							1.723	2.29845	0.260669	0.510557		1.638	2.0423	0.291141	0.539575		1.844	2.47709	0.267128	0.516844		1.9925	2.36708	0.158527	0.398154		1.313	1.63682	0.385517	0.6209
JNK1	2GMX	18634-1	18637-1	18634-1-18637-1	2025-12-15	0.16	0.01	0.0001			0.2	0.03	0.0009			-0.78	0.95	0.9025			0.0975	0.0725	0.00525625			-0.61	0.78	0.6084			0.17
		18636-1	18624-1	18636-1-18624-1	14-2	-1.53	0.41	0.1681			-1.47	0.35	0.1225			-1.11	0.01	0.0001			1.2025	2.3225	5.39401			-1.07	0.05	0.0025			-1.12
		18637-1	18631-1	18637-1-18631-1	15-9	1.27	1.42	2.0164			1.24	1.39	1.9321			1.4	1.55	2.4025			0.1175	0.2675	0.0715563			1.58	1.73	2.9929			-0.15
		18638-1	18634-1	18638-1-18634-1	16-12	-0.46	0.52	0.2704			0.91	1.89	3.5721			0.57	1.55	2.4025			0.6575	1.6375	2.68141			0.28	1.26	1.5876			-0.98
		18659-1	18634-1	18659-1-18634-1	20-12	-0.18	0.91	0.8281			0.22	0.51	0.2601			-0.03	0.76	0.5776			-0.25	0.98	0.9604			-0.45	1.18	1.3924			0.73
		18626-1	18634-1	18626-1-18634-1	2025-04-12	-1.83	1.24	1.5376			-1.19	0.6	0.36			-1.76	1.17	1.3689			-1.005	0.415	0.172225			-2.43	1.84	3.3856			-0.59
		18626-1	18658-1	18626-1-18658-1	2025-04-19	-1.31	0.78	0.6084			-1.31	0.78	0.6084			-1.63	1.1	1.21			-0.49	0.04	0.0016			-1.66	1.13	1.2769			-0.53
		18626-1	18659-1	18626-1-18659-1	2025-04-20	-1.35	1.45	2.1025			-1.05	1.15	1.3225			-0.93	1.03	1.0609			-0.755	0.855	0.731025			-2.45	2.55	6.5025			0.1
		18626-1	18627-1	18626-1-18627-1	2025-04-05	-0.25	0.58	0.3364			0.08	0.91	0.8281			-0.33	0.5	0.25			0.3025	1.1325	1.28256			0.26	1.09	1.1881			-0.83
		18626-1	18628-1	18626-1-18628-1	2025-04-06	2.72	2.33	5.4289			3.19	2.8	7.84			3.09	2.7	7.29			0.635	0.245	0.060025			0.57	0.18	0.0324			0.39
							0.965	1.15312	0.257636	0.507578		1.041	1.29795	0.181184	0.425658		1.132	1.32155	0.144013	0.379491		0.79675	1.06584	0.106467	-0.326292		1.179	1.37729	0.00766221	0.0875341
p38	3FLY	p38a_2l	p38a_2j	p38a_2l-p38a_2j	14-12	-0.57	2.75	7.5625			1.21	0.97	0.9409			-0.72	2.9	8.41			-1.3375	3.5175	12.3728			1.72	0.46	0.2116			2.18
		p38a_2l	p38a_2o	p38a_2l-p38a_2o	14-17	0.37	1.4	1.96			2.85	1.08	1.1664			2.99	1.22	1.4884			1.0775	0.6925	0.479556			2.93	1.16	1.3456			1.77
		p38a_2m	p38a_2j	p38a_2m-p38a_2j	15-12	0.53	0.35	0.1225			2.56	1.68	2.8224			0.64	0.24	0.0576			-0.6975	1.5775	2.48851			3.33	2.45	6.0025			0.88
		p38a_2m	p38a_2k	p38a_2m-p38a_2k	15-13	3.49	3.08	9.4864			2.75	2.34	5.4756			3.14	2.73	7.4529			2.8675	2.4575	6.03931			2.67	2.26	5.1076			0.41
		p38a_2s	p38a_2l	p38a_2s-p38a_2l	21-14	-1.19	0.04	0.0016			-1.9	0.75	0.5625			-1.63	0.48	0.2304			-0.755	0.395	0.156025			-1.74	0.59	0.3481			-1.15
		p38a_2v	p38a_3fln	p38a_2v-p38a_3fln	24-28	-2.06	0.15	0.0225			-1.43	0.48	0.2304			-1.83	0.08	0.0064			-2.645	0.735	0.540225			-1.61	0.3	0.09			-1.91
		p38a_2v	p38a_3fmk	p38a_2v-p38a_3fmk	24-34	-4.62	1.76	3.0976			-2.14	0.72	0.5184			-3.05	0.19	0.0361			-3.55	0.69	0.4761			-4.97	2.11	4.4521			-2.86
		p38a_3fly	p38a_2x	p38a_3fly-p38a_2x	31-25	0.03	1.16	1.3456			0.17	1.02	1.0404			-0.05	1.24	1.5376			0.2275	0.9625	0.926406			1.64	0.45	0.2025			1.19
		p38a_3fly	p38a_3flq	p38a_3fly-p38a_3flq	31-29	1.05	0.44	0.1936			1.36	0.13	0.0169			1.95	0.46	0.2116			0.34	1.15	1.3225			1	0.49	0.2401			1.49
		p38a_3flz	p38a_2c	p38a_3flz-p38a_2c	32-3	-2.09	1.12	1.2544			-0.23	0.74	0.5476			-2.23	1.26	1.5876			-1.835	0.865	0.748225			-1.75	0.78	0.6084			-0.97
							1.225	1.58261	0.507298	0.712248		0.991	1.15419	0.657505	0.810867		1.08	1.44978	0.529637	0.727762		1.30425	1.59843	0.427314	0.653692		1.105	1.36413	0.789153	0.888343
thrombin	2ZFF	1a	5	1a-5	2025-01-07	1.18	1.28	1.6384			0.97	1.07	1.1449			0.72	0.82	0.6724			0.505	0.605	0.366025			0.08	0.18	0.0324			-0.1
		6e	6b	6e-6b	2025-10-09	0.08	0.06	0.0036			-0.24	0.26	0.0676			0.8	0.78	0.6084			0.1875	0.1675	0.0280563			-0.49	0.51	0.2601			0.02
		1b	1a	1b-1a	2025-02-01	1.02	0.04	0.0016			0.73	0.25	0.0625			1.09	0.11	0.0121			1.58	0.6	0.36			1.06	0.08	0.0064			0.98
		1b	3b	1b-3b	2025-02-06	1.63	1.03	1.0609			1.25	0.65	0.4225			0.4	0.2	0.04			0.295	0.305	0.093025			0.21	0.39	0.1521			0.6
		1d	1a	1d-1a	2025-04-01	0.93	0.16	0.0256			1.2	0.43	0.1849			1.33	0.56	0.3136			2.425	1.655	2.73902			2.42	1.65	2.7225			0.77
		1d	1c	1d-1c	2025-04-03	0.01	0.32	0.1024			-0.33	0.02	0.0004			-0.05	0.26	0.0676			0.25	0.56	0.3136			0.23	0.54	0.2916			-0.31
		1d	5	1d-5	2025-04-07	1.38	0.71	0.5041			2.32	1.65	2.7225			1.94	1.27	1.6129			2.93	2.26	5.1076			3.02	2.35	5.5225			0.67
		3a	1b	3a-1b	2025-05-02	-0.67	0.53	0.2809			-0.86	0.72	0.5184			-0.35	0.21	0.0441			-0.6525	0.5125	0.262656			-0.35	0.21	0.0441			-0.14
		6a	1b	6a-1b	2025-08-02	0.4	0.32	0.1024			0.29	0.43	0.1849			0.94	0.22	0.0484			0.12	0.6	0.36			0.29	0.43	0.1849			0.72
		6a	6b	6a-6b	2025-08-09	0.22	0.07	0.0049			0.21	0.08	0.0064			0.89	0.6	0.36			0.2325	0.0575	0.00330625			-0.41	0.7	0.49			0.29
							0.452	0.610311	0.361602	0.601334		0.556	0.72904	0.393071	0.626954		0.503	0.614776	0.484757	0.696245		0.73225	0.981493	0.390992	0.625293		0.704	0.985221	0.362145	0.601785
PTP1B	2QBS	20667(2qbp)	23479	20667(2qbp)-23479	2025-01-17	0.11	2.17	4.7089			-0.86	3.14	9.8596			-2.83	5.11	26.1121			-0.265	2.545	6.47703			1.13	1.15	1.15			2.28
		23471	23468	23471-23468	2025-10-07	-0.46	0.46	0.2116			-0.19	0.19	0.0361			0.24	0.24	0.0576			0.5575	0.5575	0.310806			0.94	0.94	0.94			0
		23477	23467	23477-23467	16-6	0.4	1.11	1.2321			1.27	0.24	0.0576			0.07	1.44	2.0736			0.7475	0.7625	0.581406			2.31	0.8	0.8			1.51
		23482	23479	23482-23479	19-17	-0.8	1.66	2.7556			-1.52	2.38	5.6644			-1.45	2.31	5.3361			-0.5125	1.3725	1.88376			-0.05	0.91	0.91			0.86
		23484	23486	23484-23486	21-23	0.64	5.36	28.7296			-1.1	3.62	13.1044			-0.55	4.17	17.3889			0.0325	4.7525	22.5863			-0.94	3.78	3.78			-4.72
		20670(2qbs)	23477	20670(2qbs)-23477	2025-03-16	0.54	0.31	0.0961			0.27	0.04	0.0016			0.42	0.19	0.0361			0.1175	0.1125	0.0126563			0.54	0.31	0.31			0.23
		20670(2qbs)	23466	20670(2qbs)-23466	2025-03-05	1.49	0.25	0.0625			1.94	0.7	0.49			1.22	0.02	0.0004			1.185	0.055	0.003025			3.24	2	2			1.24
		23467	23475	23467-23475	2025-06-14	-0.39	0.99	0.9801			-0.63	0.75	0.5625			-0.7	0.68	0.4624			-0.8175	0.5625	0.316406			-2.68	1.3	1.3			-1.38
		23467	23476	23467-23476	2025-06-15	-0.9	1.17	1.3689			-1.73	0.34	0.1156			-0.75	1.32	1.7424			-1.065	1.005	1.01002			-2.55	0.48	0.48			-2.07
		23467	23466	23467-23466	2025-06-05	0.32	0.83	0.6889			0.56	1.07	1.1449			0.24	0.75	0.5625			0.32	0.83	0.6889			-0.23	0.28	0.28			-0.51
							1.431	2.02075	0.0137207	0.117135		1.247	1.76172	0.200823	0.448133		1.623	2.31888	0.00948119	-0.0973714		1.2555	1.84039	0.127613	0.357229		1.195	1.09316	0.471323	0.68653
						Average	1.03462	1.3747	0.35104	0.562828		0.992125	1.2808	0.384216	0.607842		1.10638	1.44173	0.297122	0.482365		1.067	1.38102	0.328974	0.468428		0.9915	1.17711	0.449376	0.617754
								#	%				#	%				#	%				#	%
							ACC ±1	47	0.5875			ACC ±1	49	0.6125			ACC ±1	47	0.5875			ACC ±1	51	0.6375
							ACC ±2	70	0.875			ACC ±2	70	0.875			ACC ±2	68	0.85			ACC ±2	67	0.8375

### Sheet: benchmark_trial
Protein	RCSB ID	Ligand 1	Ligand 2	Morph	Amber-TI					GROMACS-NETI					OpenMM-FEP					BLaDE-MSLD					EXP.
					ΔΔG (R1)	ΔΔG (R2)	ΔΔG (R3)	ΔΔG (R4)	ΔΔG(average)	ΔΔG (R1)	ΔΔG (R2)	ΔΔG (R3)	ΔΔG (R4)	ΔΔG(average)	ΔΔG (R1)	ΔΔG (R2)	ΔΔG (R3)	ΔΔG (R4)	ΔΔG(average)	ΔΔG (R1)	ΔΔG (R2)	ΔΔG (R3)	ΔΔG (R4)	ΔΔG(average)
BACE	4DJW	CAT-4k	CAT-4o	CAT-4k-CAT-4o	-0.97	-2.1	-0.63	-0.45	-1.04	-1.46	-2.01	-1.23	-2.09	-1.7	-0.55	-0.21	-0.6	-0.53	-0.47	-1.92	-1.55	0.44	-1.48	-1.1275	-1.53
		CAT-13o	CAT-17h	CAT-13o-CAT-17h	-1.59	-2.36	-2.09	-1.73	-1.94	-2.21	-2.2	-2.85	-1.77	-2.26	-0.51	-1.33	0	-1.7	-0.88	-2.78	-2.08	-1.04	-1.58	-1.87	-1.79
		CAT-17b	CAT-17e	CAT-17b-CAT-17e	-3.25	-2.69	-2.5	-2.85	-2.82	-0.15	-0.3	-0.16	-0.32	-0.23	0.2	0.13	-0.25	-0.01	0.02	0.64	0.37	0.19	0.59	0.4475	0
		CAT-24	CAT-17i	CAT-24-CAT-17i	0.87	1.19	0.92	1.17	1.04	1.94	1.13	0.13	1.16	1.09	-0.2	0.56	0.57	0.54	0.37	2.34	2.13	2.01	2.42	2.225	1.88
		CAT-4m	CAT-4p	CAT-4m-CAT-4p	-0.49	-0.38	-0.45	-0.66	-0.49	-0.97	-0.53	-0.49	-0.6	-0.65	-0.47	-0.44	-0.56	-0.53	-0.5	-1.23	-0.42	-0.24	-0.58	-0.6175	-0.93
		CAT-4m	CAT-13j	CAT-4m-CAT-13j	-2.67	-1.79	-0.59	0.72	-1.08	-2.45	-1.81	-1.7	-3.15	-2.28	-0.92	-0.56	-1.78	1.07	-0.55	0.14	0.76	0.56	-0.05	0.3525	0.42
		CAT-13d	CAT-13b	CAT-13d-CAT-13b	0.58	1.45	1.4	1.28	1.18	0.36	0.77	1.23	0.82	0.79	0.31	1.27	1.45	0.09	0.78	0.53	0.48	0.64	0.8	0.6125	1.35
		CAT-13d	CAT-13h	CAT-13d-CAT-13h	0.43	-0.29	-0.51	-0.43	-0.2	-0.43	0.08	-0.79	0.46	-0.17	0.69	-0.76	-0.78	1.23	0.1	1.55	0.6	0.52	0.13	0.7	0.84
		CAT-13g	CAT-17i	CAT-13g-CAT-17i	-1.33	-0.55	-1.18	-1.79	-1.21	0.39	-2.18	-7.23	1.94	-1.77	2.38	2.79	2.86	-1.06	1.74	1.93	1.84	1.58	1.84	1.7975	-0.38
		CAT-13j	CAT-4o	CAT-13j-CAT-4o	-0.69	-1.64	-1.87	-0.48	-1.17	0.23	-0.6	-0.83	2.64	0.36	1.23	1.76	-0.74	1.12	0.84	0.22	0.52	0.75	1.3	0.6975	-0.65
Tyk2	4GIH	jmc_23	ejm_46	jmc_23-ejm_46	0.46	0.49	0.4	0.36	0.43	1.03	0.87	0.76	0.94	0.9	0.51	0.46	0.74	0.58	0.57	0.52	0.72	-1.08	-0.33	-0.0425	0.39
		jmc_23	ejm_55	jmc_23-ejm_55	0.23	0.24	-0.04	-0.17	0.06	0.24	0.24	0.18	0.41	0.27	-0.07	0.01	-0.25	-0.03	-0.09	0.66	0.25	1.1	-0.98	0.2575	2.49
		jmc_23	jmc_30	jmc_23-jmc_30	0.38	-0.44	-0.09	0.08	-0.02	0.12	0.41	0.23	0.54	0.33	0.49	0.45	0.12	0.44	0.38	-0.16	-1.03	-0.88	-0.15	-0.555	0.76
		ejm_47	ejm_31	ejm_47-ejm_31	0.34	0.4	-0.09	0.61	0.31	-1.93	-1.5	-1.97	-1.29	-1.67	0.04	-0.04	0.2	-0.69	-0.12	-1.38	1.49	1.48	-0.06	0.3825	0.16
		ejm_49	ejm_31	ejm_49-ejm_31	-1.49	-0.93	-1.05	-1.28	-1.19	-1.39	-0.98	-1.39	-1.27	-1.26	-1.09	-1.32	-0.92	-0.86	-1.05	-1.32	-1.11	0.29	-1.12	-0.815	-1.79
		ejm_55	ejm_54	ejm_55-ejm_54	-0.09	-0.07	-0.17	-0.33	-0.17	-0.04	0.1	0.06	0.02	0.04	0.44	0.24	0.97	0.5	0.54	-1.1	-0.65	-1.8	1.04	-0.6275	-1.32
		ejm_31	ejm_48	ejm_31-ejm_48	-0.16	0.1	-0.12	-0.45	-0.16	0.4	0.38	0.08	0.41	0.32	0.08	0.23	0	0.07	0.1	0.11	-0.3	-0.2	-1.7	-0.5225	0.54
		ejm_31	ejm_45	ejm_31-ejm_45	0.13	0.16	-0.04	0.22	0.12	0.25	0.62	0.34	0.51	0.43	0.65	1.2	0.63	1.09	0.89	1.4	-1.09	-0.63	-1.65	-0.4925	-0.02
		ejm_43	ejm_55	ejm_43-ejm_55	-1.49	-2.22	-2.2	-1.89	-1.95	-1.89	-1.83	-1.64	-2.19	-1.89	-1.68	-2.16	-1.9	-2.38	-2.03	-1.07	-2.12	0.36	-2.63	-1.365	-0.95
		ejm_44	ejm_42	ejm_44-ejm_42	-3.33	-3.55	-3.51	-3.53	-3.48	-2.31	-2.12	-2.5	-2.44	-2.34	-2.17	-2.46	-2.59	-2.42	-2.41	-4.55	-1.22	-4.1	-3.74	-3.4025	-2.36
CDK2	1H1Q	22	1h1r	22-1h1r	-0.63	-0.2	-1	-0.88	-0.68	-0.68	-0.18	-0.2	-0.15	-0.3	-0.31	-0.45	-0.26	-0.76	-0.45	0.3	-0.62	-0.6	-0.22	-0.285	0.19
		26	1oi9	26-1oi9	-0.84	-0.81	-0.25	-1.34	-0.81	-0.77	-1.14	-1.1	-0.91	-0.98	-0.52	-0.9	-0.63	-1.14	-0.8	-0.19	-0.16	-0.28	-0.65	-0.32	-1.31
		30	26	30-26	-0.35	0.84	0.2	-0.16	0.13	-1.17	-0.02	-0.29	-0.73	-0.55	0.68	-0.51	0.65	0.7	0.38	1.25	0.88	2.08	1.69	1.475	1.38
		31	32	31-32	-0.84	-0.35	0.4	0.24	-0.14	1.84	-0.82	-1.82	2.54	0.43	0.87	1.96	-0.81	0.98	0.75	-1.19	0.31	-0.22	-0.36	-0.365	-0.21
		1h1r	1oi9	1h1r-1oi9	-3.15	-1.58	-0.88	-1	-1.65	-0.83	-1.84	-2.08	-2.11	-1.71	-0.83	-1.13	-0.86	-1.18	-1	0.26	-0.45	0	-0.63	-0.205	-2.07
		1h1s	26	1h1s-26	0.66	-0.49	-0.06	-0.08	0.01	0.03	1.02	0.26	1.37	0.67	0.36	-0.08	0.78	0.4	0.37	2	1.2	2.15	1.88	1.8075	2.82
		1oi9	20	1oi9-20	0.88	1.61	0.72	1.03	1.06	0.23	1.31	1.46	0.6	0.9	1.13	0.55	1.18	0.72	0.9	-2.22	-2.14	-1.84	-1.55	-1.9375	1.02
		1oiy	1h1q	1oiy-1h1q	1.95	0.24	1.32	0.91	1.1	1.5	2.91	1.95	0.53	1.72	1.27	1.04	2	1.38	1.42	0.48	0.4	0.94	1.13	0.7375	1.61
		17	1h1q	17-1h1q	0.18	0.42	-0.01	0.14	0.18	0.91	-0.16	0.07	-0.25	0.14	0.62	0.13	0.63	-0.85	0.13	-0.7	-1.02	-0.59	-0.79	-0.775	-1.14
		20	1h1q	20-1h1q	0.62	0.46	0.52	0.11	0.43	0.59	0.44	0.47	1.1	0.65	0.75	1.14	0.51	0.39	0.7	1.28	1.61	1.22	1.41	1.38	0.54
MCL1	4HW3	35	33	35-33	0.67	1.25	0.97	0.59	0.87	-0.44	0.45	0.79	1.54	0.58	0.49	0.32	0.76	0.86	0.61	0.26	0.59	-1.32	3.2	0.6825	1.94
		38	35	38-35	-0.69	-0.41	-0.95	-0.51	-0.64	-2.77	-2.4	-3.23	-3.74	-3.03	-1.95	-2.02	-2.29	-2.38	-2.16	1.24	0.89	0.66	-0.92	0.4675	-1.79
		42	51	42-51	-0.61	-0.68	-0.39	-0.24	-0.48	0.58	0.16	-0.04	0.16	0.21	-0.12	-0.23	-0.13	0.11	-0.09	-1.32	-2.95	0.3	0.97	-0.75	0.45
		43	47	43-47	0.85	0.42	1.4	1.13	0.95	0.63	0.75	0.65	0.96	0.75		0.9	0.9	1.05	0.95	0.08	0.62	-1.74	2.26	0.305	1.26
		26	57	26-57	1.15	1.01	0.89	1.11	1.04	0.73	1	1.12	0.94	0.95	1.12	1.02	1.21	1.32	1.17	-0.25	-1.61	2.18	-0.18	0.035	-0.8
		62	45	62-45	0.75	-0.65	0.53	0.53	0.29	-0.49	0.25	0	-0.84	-0.27	0.07	1.97	2.73	2.05	1.71	1.92	3.08	1.62	0.46	1.77	-1
		28	35	28-35	-3.09	-2.05	-1.71	-1.99	-2.21	-1.91	0	0	-2.24	-1.04	-2.68	-3.04	-1.78	-2.12	-2.41	-0.06	-1.86	-0.93	-4.48	-1.8325	-2.19
		67	35	67-35	3.61	3.97	3.78	3.63	3.75	3.73	2.92	2.74	2.75	3.03	3.71	3.73	3.49	3.91	3.71	5.36	1.73	5.01	-0.28	2.955	-1.23
		67	53	67-53	-0.88	-0.93	-1.07	-0.77	-0.91	-0.55	-0.05	-1.29	-1.08	-0.74	-0.8	-1.45	-0.68	-0.87	-0.95	0.24	-0.49	-1.21	-0.17	-0.4075	-2.38
		67	27	67-27	5.69	6.63	5.28	4.9	5.63	3.81	5.06	5.3	5.65	4.96	5.57	6.21	6.78	5.76	6.08	10.09	5.32	8.09	-1.12	5.595	1.46
JNK1	2GMX	18634-1	18637-1	18634-1-18637-1	0.05	0.62	0	-0.05	0.16	0.58	0.4	0.03	-0.21	0.2	-0.87	-1.25	-0.44	-0.56	-0.78	-0.18	0.01	0.22	0.34	0.0975	0.17
		18636-1	18624-1	18636-1-18624-1	-2.21	-1.62	-0.88	-1.4	-1.53	-1.19	-1.77	-1.61	-1.32	-1.47	-2.25	-1.79	1.8	-2.2	-1.11	1.45	1.54	0.83	0.99	1.2025	-1.12
		18637-1	18631-1	18637-1-18631-1	1.09	1.27	1.02	1.68	1.27	1.05	1.93	0.2	1.79	1.24	1.01	1.22	1.79	1.59	1.4	0.35	0.26	0.08	-0.22	0.1175	-0.15
		18638-1	18634-1	18638-1-18634-1	-0.98	-0.27	-0.03	-0.56	-0.46	0.76	1.65	0.64	0.6	0.91	0.57	0.54	0.69	0.46	0.57	0.82	0.7	0.64	0.47	0.6575	-0.98
		18659-1	18634-1	18659-1-18634-1	0.27	-0.34	-0.35	-0.31	-0.18	-0.31	-0.25	0.51	0.92	0.22	0.06	0.63	-0.44	-0.37	-0.03	0.3	-0.7	-0.28	-0.32	-0.25	0.73
		18626-1	18634-1	18626-1-18634-1	-1.31	-1.64	-2.13	-2.22	-1.83	-0.72	-0.42	-2.43	-1.18	-1.19	-1.3	-1.93	-2.42	-1.39	-1.76	-1.26	-1.04	-1.11	-0.61	-1.005	-0.59
		18626-1	18658-1	18626-1-18658-1	-1.08	-0.59	-2.45	-1.13	-1.31	-0.79	-2.12	-1.17	-1.14	-1.31	-1.08	-1.9	-1.68	-1.87	-1.63	-0.64	-0.9	-0.38	-0.04	-0.49	-0.53
		18626-1	18659-1	18626-1-18659-1	-0.48	-1.68	-2	-1.25	-1.35	-1.08	-2.46	-0.95	0.28	-1.05	-1.39	0.08	-1.33	-1.08	-0.93	-1.56	-0.34	-0.83	-0.29	-0.755	0.1
		18626-1	18627-1	18626-1-18627-1	-0.06	-0.5	-0.09	-0.34	-0.25	-0.18	0.18	0.08	0.22	0.08	-0.33	-0.43	-0.29	-0.26	-0.33	0.24	0.38	0.31	0.28	0.3025	-0.83
		18626-1	18628-1	18626-1-18628-1	3	2.72	2.8	2.36	2.72	3.22	3.22	3.1	3.21	3.19	2.93	3.06	3.18	3.17	3.09	0.52	0.46	0.87	0.69	0.635	0.39
p38	3FLY	p38a_2l	p38a_2j	p38a_2l-p38a_2j	-0.96	-1.64	0.02	0.3	-0.57	1.46	0.64	1.96	0.78	1.21	-0.75	-0.36	-1.78	0.02	-0.72	-2.54	-0.85	-0.81	-1.15	-1.3375	2.18
		p38a_2l	p38a_2o	p38a_2l-p38a_2o	-0.65	-1.01	1.51	1.64	0.37	3.89	3.21	1.3	3.01	2.85	2	1.57	5.39	2.99	2.99	1.14	0.87	1.2	1.1	1.0775	1.77
		p38a_2m	p38a_2j	p38a_2m-p38a_2j	0.38	0.72	1.12	-0.1	0.53	3.66	1.54	2.71	2.33	2.56	1.6	-0.3619	0.88	-0.56	0.64	-1.86	-0.14	-0.44	-0.35	-0.6975	0.88
		p38a_2m	p38a_2k	p38a_2m-p38a_2k	3.68	3.37	3.42	3.5	3.49	1.99	3.15	1.66	4.2	2.75	3.25	3.61	2.35	3.36	3.14	3.12	3.25	1.78	3.32	2.8675	0.41
		p38a_2s	p38a_2l	p38a_2s-p38a_2l	-0.24	-1.36	-1.8	-1.35	-1.19	-1.66	-2.63	-1.29	-2.01	-1.9	-0.88	-3.54	-0.94	-1.15	-1.63	-1.1	-0.91	-0.28	-0.73	-0.755	-1.15
		p38a_2v	p38a_3fln	p38a_2v-p38a_3fln	-2.36	-2.82	-1.76	-1.31	-2.06	-0.59	-1.08	-1.8	-2.24	-1.43	-1.31	-1.74	-1.99	-2.27	-1.83	-3.3	-2.17	-2.55	-2.56	-2.645	-1.91
		p38a_2v	p38a_3fmk	p38a_2v-p38a_3fmk	-4.82	-4.69	-3.32	-5.66	-4.62	-2.46	-1.85	-1.66	-2.58	-2.14	-3.33	-2.28	-2.46	-4.15	-3.05	-3.73	-3.44	-3.26	-3.77	-3.55	-2.86
		p38a_3fly	p38a_2x	p38a_3fly-p38a_2x	-0.14	0.34	0.05	-0.11	0.03	0.83	-0.11	-0.26	0.23	0.17	-0.06	-0.09	0.03	-0.06	-0.05	0.35	0.26	0.15	0.15	0.2275	1.19
		p38a_3fly	p38a_3flq	p38a_3fly-p38a_3flq	1.04	0.31	1.22	1.62	1.05	1.64	1.06	1.28	1.44	1.36	0.27	4.04	1.68	1.81	1.95	0.92	-0.28	0.48	0.24	0.34	1.49
		p38a_3flz	p38a_2c	p38a_3flz-p38a_2c	-2.02	-1.59	-1.62	-3.11	-2.09	-0.13	-0.57	-0.7	0.49	-0.23	-1.5	-0.37	-4.15	-2.91	-2.23	-2.5	-1.84	-1.91	-1.09	-1.835	-0.97
thrombin	2ZFF	1a	5	1a-5	1.22	1	1.27	1.22	1.18	0.45	0.65	1.29	1.5	0.97	0.95	0.56	0.73	0.65	0.72	0.43	0.31	0.43	0.85	0.505	-0.1
		6e	6b	6e-6b	0.19	0.18	0.02	-0.09	0.08	-0.73	0.26	-0.64	0.16	-0.24	0.99	0.83	0.74	0.63	0.8	0.34	0.21	0.11	0.09	0.1875	0.02
		1b	1a	1b-1a	1.1	1.03	0.97	0.97	1.02	0.6	0.71	1.06	0.56	0.73	1.31	1	1.11	0.95	1.09	1.69	1.34	1.7	1.59	1.58	0.98
		1b	3b	1b-3b	1.31	1.95	1.37	1.89	1.63	1.09	1.36	1.6	0.93	1.25	0.38	0.32	0.53	0.35	0.4	0.33	-0.11	0.37	0.59	0.295	0.6
		1d	1a	1d-1a	0.94	1.1	0.68	1.01	0.93	1.38	1.19	0.58	1.64	1.2	1.39	1.1	1.22	1.62	1.33	2.51	2.36	2.45	2.38	2.425	0.77
		1d	1c	1d-1c	-0.02	0.1	-0.09	0.07	0.01	-0.37	-0.29	-0.26	-0.39	-0.33	-0.01	0	-0.18	-0.02	-0.05	0.34	0.26	0.17	0.23	0.25	-0.31
		1d	5	1d-5	1.13	1.46	1.25	1.69	1.38	2.56	2.55	2.11	2.07	2.32	1.67	1.39	2.46	2.25	1.94	2.94	2.67	2.88	3.23	2.93	0.67
		3a	1b	3a-1b	-0.78	-0.86	-0.53	-0.52	-0.67	-0.54	-1.41	-0.96	-0.51	-0.86	-0.51	-0.15	-0.24	-0.48	-0.35	-0.67	-0.31	-0.81	-0.82	-0.6525	-0.14
		6a	1b	6a-1b	0.57	0.18	0.64	0.21	0.4	0.28	0.53	-0.05	0.39	0.29	1.07	1.06	0.78	0.86	0.94	-0.05	-0.01	0.23	0.31	0.12	0.72
		6a	6b	6a-6b	0.18	0.26	0.29	0.13	0.22	-0.14	0.29	0.42	0.25	0.21	0.89	1.01	0.94	0.73	0.89	0.32	0.11	0.24	0.26	0.2325	0.29
PTP1B	2QBS	20667(2qbp)	23479	20667(2qbp)-23479	-0.92	0.52	-2.54	3.37	0.11	-1.81	-1.55	1.61	-1.68	-0.86	-2.61	-4.08	-1.48	-3.14	-2.83	-0.33	0.12	-0.38	-0.47	-0.265	2.28
		23471	23468	23471-23468	-1.13	0.21	-0.82	-0.09	-0.46	-0.04	-0.66	0.09	-0.14	-0.19	0.2	0.52	0.25	-0.01	0.24	0.2	0.76	0.7	0.57	0.5575	0
		23477	23467	23477-23467	0.55	0.69	0.04	0.32	0.4	1.63	0.81	1.39	1.26	1.27	0.17	0.44	-0.07	-0.28	0.07	0.75	1.19	0.68	0.37	0.7475	1.51
		23482	23479	23482-23479	0	-2.43	-0.07	-0.71	-0.8	-1.5	-0.78	-2.59	-1.22	-1.52	-2.14	-1.08	-2.02	-0.57	-1.45	0.06	-0.74	-0.93	-0.44	-0.5125	0.86
		23484	23486	23484-23486	0.84	0.18	0.9	0.64	0.64	-1.52	-1.54	0.6	-1.96	-1.1	-0.19	-1.23	0.18	-0.94	-0.55	1.04	-0.47	1.35	-1.79	0.0325	-4.72
		20670(2qbs)	23477	20670(2qbs)-23477	0.43	0.54	0.57	0.61	0.54	0.12	0.27	0.2	0.49	0.27	0.55	0.36	0.33	0.44	0.42	-0.4	0.1	0.43	0.34	0.1175	0.23
		20670(2qbs)	23466	20670(2qbs)-23466	1.42	1.37	1.26	1.92	1.49	2.5	2.44	1.27	1.56	1.94	1.36	0.64	1.11	1.75	1.22	0.43	1.27	1.98	1.06	1.185	1.24
		23467	23475	23467-23475	-0.56	-0.27	0.19	-0.92	-0.39	-1.31	-1.39	1.17	-0.99	-0.63	-0.85	-0.51	-0.61	-0.84	-0.7	-1.05	-1.19	0.25	-1.28	-0.8175	-1.38
		23467	23476	23467-23476	-1.81	-0.58	-0.92	-0.31	-0.9	-3.05	-1.02	-0.23	-2.62	-1.73	-0.72	-1.33	-1.2	0.27	-0.75	-1.03	-1.19	-0.88	-1.16	-1.065	-2.07
		23467	23466	23467-23466	0.34	0.39	0.38	0.16	0.32	0.52	0.98	0.19	0.56	0.56	0.4	0.3	0.1	0.16	0.24	0.08	-0.02	0.87	0.35	0.32	-0.51

### Sheet: 3BQD
RCSB ID	Morphs	Ligand 1	Ligand 2	Amber-TI				GROAMCS-NETI				BLaDE-MSLD				EXP.
				ddG	MUE	RMSE	R^2	ddG	MUE	RMSE	R^2	ddG	MUE	RMSE	R^2
3BQD	M1-2	14	15	-0.38	0.14	0.0196		1.217	1.457	2.12285		0.505	0.745	0.555025		-0.24
	M2-3	15	16	-1	0.490907	0.24099		-0.116	0.393093	0.154522		-0.2025	0.306593	0.0939993		-0.509093
	M3-4	16	17	0.46	0.93	0.8649		0.345	1.045	1.09203		-0.065	1.455	2.11702		1.39
	M4-6	17	20	-0.09	0.65	0.4225		-0.215	0.775	0.600625		-0.265	0.825	0.680625		0.56
	M6-7	20	21	-0.22	0.32	0.1024		-0.302	0.238	0.056644		-0.235	0.305	0.093025		-0.54
	M7-1	21	14	-0.69	0.02	0.0004		-0.424	0.246	0.060516		0.3725	1.0425	1.08681		-0.67
	M1-5	14	19	-0.31	1.4	1.96		0.161	0.929	0.863041		0.1775	0.9125	0.832656		1.09
	M5-9	19	23	0.6	1.56	2.4336		0.756	1.716	2.94466		-0.2875	0.6725	0.452256		-0.96
	M9-10	23	24	0.58	0.33	0.1089		0.197	0.053	0.002809		1.275	1.025	1.05062		0.25
	M10-8	24	22	-1.13	1.66	2.7556		-0.639	1.169	1.36656		-1.2425	1.7725	3.14176		0.53
	M8-5	22	19	0.52	0.34	0.1156		-0.311	0.491	0.241081		0.0575	0.1225	0.0150063		0.18
	M5-1	19	14	0.08	1.17	1.3689		0.314	1.404	1.97122		-0.385	0.705	0.497025		-1.09
	M1-11	14	26	1.24	0.69	0.4761		1.429	0.879	0.772641		-0.0925	0.6425	0.412806		0.55
	M11-13	26	28	-0.59	0.14	0.0196		-0.571	0.121	0.014641		0.21	0.66	0.4356		-0.45
	M13-12	28	27	-0.78	1.05	1.1025		-1.958	2.228	4.96398		-0.1825	0.4525	0.204756		0.27
	M12-1	27	14	1.42	1.79	3.2041		0.142	0.512	0.262144		0.36	0.73	0.5329		-0.37
					0.792557	0.974541	0.00572435		0.853506	1.04552	0.000570039		0.773381	0.87328	0.000672741

### Sheet: 3BQD_trial
RCSB ID	Morphs	Ligand 1	Ligand 2	Amber-TI					GROMACS-NETI					OpenMM-FEP					BLaDE-MSLD					exp.
				ΔΔG (R1)	ΔΔG (R2)	ΔΔG (R3)	ΔΔG (R4)	ΔΔG(average)	ΔΔG (R1)	ΔΔG (R2)	ΔΔG (R3)	ΔΔG (R4)	ΔΔG(average)	ΔΔG (R1)	ΔΔG (R2)	ΔΔG (R3)	ΔΔG (R4)	ΔΔG(average)	ΔΔG (R1)	ΔΔG (R2)	ΔΔG (R3)	ΔΔG (R4)	ΔΔG(average)	ΔΔG
3BQD	2026-01-11	14	26	0.7	2.75	1.21	0.29	1.24	3.09	1.44	0.23	0.96	1.43	1.35	1.34	1.72	1.95	1.59	1.23	-0.8	0.69	0.9	0.505	0.55
	2026-01-02	14	15	-0.45	0.18	-0.13	-1.11	-0.38	1.48	1.95	1.14	0.3	1.22	0.89	1.57	1.55	0.87	1.22	0.14	0.53	-0.71	-0.77	-0.2025	-0.24
	2026-01-05	14	19	-0.51	-0.19	-0.9	0.35	-0.31	1.95	-0.92	-0.31	-0.07	0.16	0.04	0.59	-0.16	-0.1	0.09	0.97	0.37	-0.65	-0.95	-0.065	1.09
	2026-10-08	24	22	0.18	-1.57	-1.54	-1.59	-1.13	-0.71	-0.47	-0.81	-0.56	-0.64	-0.94	-1.28	-1.91	-1.1	-1.31	-1.07	0.16	0.31	-0.46	-0.265	0.53
	2026-11-13	26	28	-0.91	-0.19	-0.76	-0.49	-0.59	-0.45	-0.54	-0.76	-0.54	-0.57	0.08	-0.25	-0.08	-0.58	-0.21	0.16	-0.86	-0.21	-0.03	-0.235	-0.45
	2026-12-01	27	14	1.99	1.36	0.66	1.68	1.42	-0.56	-0.51	-0.2	1.83	0.14	0.07	0.63	1.17	2.07	0.99	-0.99	0.6	0.57	1.31	0.3725	-0.37
	13-12	28	27	-1.5	-0.98	-1.5	0.84	-0.78	-2.77	-0.72	-1.89	-2.45	-1.96	-0.08	-0.23	-1	-0.72	-0.51	-0.4	0.82	0.2	0.09	0.1775	0.27
	2026-02-03	15	16	-0.22	-1.86	-2.91	0.99	-1	-0.62	0.1	-0.03	0.08	-0.12	-1.92	-2.17	-0.7	-2.03	-1.7	0.03	-0.89	0.06	-0.35	-0.2875	-0.51
	2026-03-04	16	17	0.32	0.37	0.89	0.27	0.46	0	0.64	0.65	0.1	0.35	-0.28	0.9	0.12	-0.03	0.18	0.17	2.65	1.39	0.89	1.275	1.39
	2026-04-06	17	20	-0.09	0.16	-0.23	-0.18	-0.08	-0.12	-0.05	-0.33	-0.36	-0.22	0.28	-0.06	0.09	-0.29	0.01	-0.02	-2.1	-1.55	-1.3	-1.2425	0.56
	2026-05-01	19	14	0.74	-0.42	0.35	-0.35	0.08	-0.26	-0.28	0.32	1.47	0.31	0.41	0.26	0.22	0.07	0.24	-0.97	0.34	0.1	0.76	0.0575	-1.09
	2026-05-09	19	23	0.9	0.61	0.2	0.69	0.6	0.85	0.51	1.56	0.1	0.76	0.92	0.03	0.65	-0.01	0.4	-0.43	-0.82	-0.2	-0.09	-0.385	-0.96
	2026-06-07	20	21	-0.15	-0.26	-0.17	-0.29	-0.22	-0.2	-0.26	-0.51	-0.24	-0.3	-0.22	-0.28	-0.33	-0.2	-0.26	-1.15	0.65	0.74	-0.61	-0.0925	-0.54
	2026-07-01	21	14	-1.41	-1.58	-0.32	0.52	-0.7	-0.88	-0.26	-0.99	0.44	-0.42	0.17	-0.1	0.63	0.51	0.3	0.83	-0.16	0.1	0.07	0.21	-0.67
	2026-08-05	22	19	-0.07	0.15	1.25	0.77	0.53	0.28	-0.9	-0.28	-0.35	-0.31	-0.59	-0.41	-0.32	0.33	-0.25	0.14	-0.17	-0.64	-0.06	-0.1825	0.18
	2026-09-10	23	24	1.2	0.01	0.83	0.29	0.58	-0.06	1.14	-0.16	-0.13	0.2	1.2	0.96	0.21	1.07	0.86	1.36	-0.32	-0.2	0.6	0.36	0.25

### Sheet: 5EDU
RCSB ID	Morphs	Ligand 1	Ligand 2	Amber-TI				GROMACS-NETI				OpenMM-FEP				BLaDE-MSLD				EXP.
				ddG	MUE	RMSE	R^2	ddG	MUE	RMSE	R^2	ddG	MUE	RMSE	R^2	ddG	MUE	RMSE	R^2
5EDU	2026-01-02	30a	30b	-0.1	2.225	4.95062		0.17	1.955	3.82203		-0.2535	2.3785	5.65726		0.43	1.695	2.87303		2.125
	2026-02-03	30b	30c	0.54	1.456	2.11994		0.308	1.688	2.84934		0.6482	1.3478	1.81656		-0.1125	2.1085	4.44577		1.996
	2026-03-04	30c	30d	-1.04	1.328	1.76358		-0.032	0.32	0.1024		-1.98057	2.26857	5.14643		-1.0625	1.3505	1.82385		0.288
	2026-04-05	30d	30e	1.44	1.015	1.03022		0.02	0.405	0.164025		1.51195	1.08695	1.18146		1.32	0.895	0.801025		0.425
	2026-05-06	30e	30f	-0.28	0.285	0.081225		-0.722	0.157	0.024649		0.102625	0.667625	0.445723		-0.3575	0.2075	0.0430562		-0.565
	2026-06-01	30f	30a	-0.2	4.07	16.5649		-0.526	3.744	14.0175		-0.538075	3.73192	13.9273		-0.2175	4.0525	16.4228		-4.27
	2026-01-07	30a	30g	0.11	2.507	6.28505		-0.1	2.717	7.38209		0.0594	2.5576	6.54132		0.3375	2.2795	5.19612		2.617
	2026-07-08	30g	30h	-0.96	0.638	0.407044		-0.975	0.653	0.426409		-0.74635	0.42435	0.180073		-0.8425	0.5205	0.27092		-0.322
	2026-08-09	30h	30i	0.66	0.675	0.455625		0.244	0.259	0.067081		0.30915	0.32415	0.105073		0.52	0.535	0.286225		-0.015
	2026-09-01	30i	30a	0.44	2.72	7.3984		0.065	2.345	5.49902		0.065675	2.34567	5.50219		-0.015	2.265	5.13023		-2.28
	2026-01-10	30a	30j	-0.12	3.0428	9.25863		-0.121	3.0438	9.26472		-0.193575	3.11638	9.71179		0.2775	2.6453	6.99761		2.9228
	2026-10-11	30j	30k	-0.4	0.521	0.271441		-0.463	0.584	0.341056		0.097625	0.023375	0.000546391		0.3375	0.2165	0.0468722		0.121
	2026-11-12	30k	30l	-0.09	0.38	0.1444		-0.149	0.321	0.103041		0.083725	0.553725	0.306611		-0.2825	0.1875	0.0351562		-0.47
	2026-12-13	30l	30m	-0.23	0.632	0.399424		-0.075	0.477	0.227529		-0.472675	0.874675	0.765056		-0.8075	1.2095	1.46289		0.402
	13-1	30m	30a	0.55	3.52	12.3904		-0.114	2.856	8.15674		0.241325	3.21132	10.3126		0.475	3.445	11.868		-2.97
	2026-01-14	30a	30n	-0.78	5.385	28.9982		-0.328	4.933	24.3345		-0.503825	5.10883	26.1001		-0.3	4.905	24.059		4.605
	14-15	30n	30o	-0.49	0.5038	0.253814		-0.097	0.1108	0.0122766		-0.197025	0.210825	0.0444472		0.3175	0.3037	0.0922337		0.0138
	15-16	30o	30p	0.25	0.04	0.0016		0.292	0.082	0.006724		0.084325	0.125675	0.0157942		-1.0625	1.2725	1.61926		0.21
	16-17	30p	30q	-0.35	0.3942	0.155394		0.328	0.2838	0.0805424		-0.358925	0.403125	0.16251		1.32	1.2758	1.62767		0.0442
	17-18	30q	30r	0.03	0.0167	0.00027889		-0.133	0.1463	0.0214037		0.31705	0.30375	0.0922641		-0.3575	0.3708	0.137493		0.0133
	18-1	30r	30a	0.78	5.669	32.1376		0.33	5.219	27.238		0.7176	5.6066	31.434		0.0825	4.9715	24.7158		-4.889
					1.76302	2.44041	0.0788169		1.53808	2.2269	0.000799053	-0.132436	1.74626	2.38496	0.0175393		1.7482	2.28822	0.000346678
RCSB ID			Ligand 1	Amber-TI				GROMACS-NETI				OpenMM-FEP				BLaDE-MSLD				EXP.
				dG	MUE	RMSE	R^2	dG	MUE	RMSE	R^2	dG	MUE	RMSE	R^2	dG	MUE	RMSE	R^2
5EDU			30a	-9.91	3.84695	14.799		-10.32	3.43695	11.8126		-10.04	3.71695	13.8157		-10.29	3.46695	12.0197		-13.7569
			30b	-10.0796	1.55217	2.40923		-10.0204	1.61134	2.5964		-10.1937	1.438	2.06785		-9.86	1.77175	3.13911		-11.6318
			30c	-9.34917	0.28622	0.0819217		-9.58333	0.0520537	0.00270959		-9.7175	0.0821133	0.00674259		-9.9725	0.337113	0.113645		-9.63539
			30d	-11.2438	1.89645	3.59652		-9.48375	0.136449	0.0186184		-10.8163	1.46895	2.15781		-11.035	1.6877	2.84833		-9.3473
			30e	-9.64583	0.724311	0.524627		-9.33417	0.412645	0.170276		-9.4375	0.515978	0.266234		-9.715	0.793478	0.629608		-8.92152
			30f	-9.45792	0.0286406	0.000820284		-9.92708	0.440525	0.194063		-9.77875	0.292192	0.0853764		-10.0725	0.585942	0.343328		-9.48656
			30g	-9.77313	1.36675	1.868		-10.2306	0.909247	0.82673		-9.99	1.14987	1.32221		-9.9525	1.18737	1.40985		-11.1399
			30h	-10.4413	1.02067	1.04176		-11.0137	0.448168	0.200855		-11.0075	0.454418	0.206496		-10.795	0.666918	0.44478		-11.4619
			30i	-10.0544	1.42257	2.0237		-10.5769	0.900068	0.810122		-10.4175	1.05944	1.12242		-10.275	1.20194	1.44467		-11.4769
			30j	-10.054	0.780067	0.608505		-10.2545	0.579567	0.335898		-10.1055	0.728567	0.53081		-10.0125	0.821567	0.674972		-10.8341
			30k	-9.908	0.804894	0.647854		-10.534	0.178894	0.0320031		-10.451	0.261894	0.0685885		-9.675	1.03789	1.07722		-10.7129
			30l	-9.777	1.40852	1.98394		-10.4985	0.687023	0.472001		-10.479	0.706523	0.499175		-9.9575	1.22802	1.50804		-11.1855
			30m	-10.1985	0.584204	0.341294		-10.3905	0.392204	0.153824		-10.652	0.130704	0.0170835		-10.765	0.017704	0.000313432		-10.7827
			30n	-10.4225	1.27071	1.61471		-10.715	1.56321	2.44363		-10.7287	1.57696	2.48681		-10.59	1.43821	2.06846		-9.15179
			30o	-10.6275	1.48952	2.21866		-10.8775	1.73952	3.02592		-11.1275	1.98952	3.95818		-10.2725	1.13452	1.28713		-9.13798
			30p	-10.555	1.62987	2.65646		-10.65	1.72487	2.97516		-10.7837	1.85862	3.45445		-11.335	2.40987	5.80745		-8.92513
			30q	-10.925	2.04413	4.17848		-10.3875	1.50663	2.26995		-11.035	2.15413	4.64029		-10.015	1.13413	1.28626		-8.88087
			30r	-10.62	1.75248	3.07118		-10.585	1.71748	2.94973		-10.9113	2.04373	4.17682		-10.3725	1.50498	2.26496		-8.86752
					1.32828	1.55754	0.113087		1.02427	1.31847	0.0281691		1.20159	1.50708	0.0499586		1.24589	1.45998	0.0277061

### Sheet: 5EDU_trial
RCSB ID	Morphs	Ligand 1	Ligand 2	GROMACS-NETI					Amber-TI					OpenMM-FEP					BLaDE-MSLD					EXP.
				ΔΔG (R1)	ΔΔG (R2)	ΔΔG (R3)	ΔΔG (R4)	ΔΔG(average)	ΔΔG (R1)	ΔΔG (R2)	ΔΔG (R3)	ΔΔG (R4)	ΔΔG(average)	ΔΔG (R1)	ΔΔG (R2)	ΔΔG (R3)	ΔΔG (R4)	ΔΔG(average)	ΔΔG (R1)	ΔΔG (R2)	ΔΔG (R3)	ΔΔG (R4)	ΔΔG(average)	ΔΔG
5EDU	2026-01-10	30a	30j	0.79	-0.74	-0.63	0.1	-0.12	-0.32	-0.21	-0.01	-0.23	-0.19	-0.23	-0.07	1.11	-1.31	-0.12	0.62	0.49	0.45	-0.45	0.2775	2.9228
	2026-01-14	30a	30n	0.54	-0.66	-0.35	-0.85	-0.33	-0.68	0.04	-0.92	-0.45	-0.5	-0.1	-1.45	-0.88	-0.7	-0.78	-0.09	-0.05	-0.35	-0.71	-0.3	4.605
	2026-01-02	30a	30b	-0.25	-0.6	0.89	0.64	0.17	-0.05	-0.68	-0.61	0.32	-0.25	-0.22	-0.52	0.22	0.14	-0.09	0.41	0.87	0.22	0.22	0.43	2.125
	2026-01-07	30a	30g	0.06	-0.08	-0.07	-0.32	-0.1	0.12	0.04	0.07	0	0.06	0.17	0.23	-0.07	0.12	0.11	0.6	0.25	0.4	0.1	0.3375	2.617
	2026-10-11	30j	30k	-0.02	-0.74	-0.82	-0.28	-0.46	0.06	0.16	0.1	0.07	0.1	-0.37	-0.34	-0.23	-0.68	-0.4	0.05	0.06	0.78	0.46	0.3375	0.121
	2026-11-12	30k	30l	-0.34	0.1	-0.31	-0.05	-0.15	0.15	-0.09	0.04	0.23	0.08	-0.03	-0.2	0.2	-0.32	-0.09	-0.43	0.9	-1.53	-0.07	-0.2825	-0.47
	2026-12-13	30l	30m	-1.22	0.29	-0.99	1.61	-0.08	0.32	-1.12	-1.42	0.34	-0.47	-0.67	-0.62	0.24	0.12	-0.23	-0.47	-1.94	0.22	-1.04	-0.8075	0.402
	13-1	30m	30a	-0.31	-0.03	-0.31	0.19	-0.11	-0.42	0.36	0.53	0.49	0.24	0.85	0.45	0.37	0.54	0.55	0.23	0.49	0.08	1.1	0.475	-2.97
	14-15	30n	30o	0.54	0.08	-0.39	-0.62	-0.1	-0.36	-0.56	0.08	0.06	-0.2	-0.13	-0.21	-0.95	-0.68	-0.49	-0.15	1.78	-0.52	0.16	0.3175	0.0138
	15-16	30o	30p	-0.26	0.52	0.95	-0.04	0.29	-0.37	1	0.12	-0.42	0.08	0.51	0.11	1.39	-1.01	0.25	-1.08	-1.89	0.02	-1.3	-1.0625	0.21
	16-17	30p	30q	0.5	0.54	-0.82	1.09	0.33	-0.41	-0.42	-0.22	-0.39	-0.36	0.04	-0.69	-1.13	0.4	-0.34	1.53	1.24	0.78	1.73	1.32	0.0442
	17-18	30q	30r	-0.21	-0.37	-0.04	0.09	-0.13	0.37	0.33	0.35	0.21	0.32	-0.03	-0.02	0.19	-0.02	0.03	-0.41	-0.07	-0.21	-0.74	-0.3575	0.0133
	18-1	30r	30a	-0.36	0.64	0.03	1.01	0.33	0.61	1.21	0.05	1.01	0.72	-0.5	1.42	2.15	0.04	0.78	0.2	-1.01	0.28	0.86	0.0825	-4.889
	2026-02-03	30b	30c	-0.23	0.71	-0.15	0.9	0.31	0.93	0.59	0.88	0.18	0.65	0.61	0.42	0.2	0.91	0.53	-0.56	0.91	-0.74	-0.06	-0.1125	1.996
	2026-03-04	30c	30d	0.82	-0.63	0.2	-0.51	-0.03	-2.08	-1.93	-1.97	-1.94	-1.98	-0.91	-2.31	-0.69	-0.25	-1.04	-1.08	-1.89	0.02	-1.3	-1.0625	0.288
	2026-04-05	30d	30e	-0.41	0.24	0.2	0.05	0.02	1.44	2.12	0.94	1.55	1.51	1.31	0.89	1.31	2.24	1.44	1.53	1.24	0.78	1.73	1.32	0.425
	2026-05-06	30e	30f	0.12	-0.64	-0.71	-1.66	-0.72	-0.21	0.39	0	0.23	0.1	-0.71	0.49	-0.43	-0.48	-0.28	-0.41	-0.07	-0.21	-0.74	-0.3575	-0.565
	2026-06-01	30f	30a	-0.26	0.11	-1.83	-0.11	-0.53	-1.1	-0.99	0.38	-0.44	-0.54	-0.39	-1.2	0	0.78	-0.2	0.11	-1.06	-0.07	0.15	-0.2175	-4.27
	2026-07-08	30g	30h	-0.39	-1.07	-1.35	-1.09	-0.97	-0.63	-1.22	-0.74	-0.4	-0.75	-1.18	-0.96	-0.4	-1.28	-0.95	-0.58	-0.99	-1.06	-0.74	-0.8425	-0.322
	2026-08-09	30h	30i	0.01	-0.16	0.41	0.72	0.24	0.4	0.17	0.22	0.44	0.31	0.54	0.89	0.77	0.41	0.65	0.37	0.41	0.88	0.42	0.52	-0.015
	2026-09-01	30i	30a	0.05	-0.07	0.29	-0.01	0.07	0.03	0.03	0.12	0.08	0.07	0.33	0.4	0.54	0.49	0.44	-0.39	0.33	-0.22	0.22	-0.015	-2.28
